# HSP90-mediated stress resilience in male gametophyte of *Arabidopsis thaliana*

**DOI:** 10.1101/2025.06.21.660849

**Authors:** Zahra Kahrizi, Christos Michailidis, Karel Raabe, Jan Fíla, Božena Klodová, Jiří Rudolf, Petra Procházková Schrumpfová, David Honys, Sotirios Fragkostefanakis

## Abstract

Despite the accumulation of protective heat shock proteins (HSPs) during the male gametophyte development, pollen grains are highly sensitive to elevated temperatures. We performed transcriptomic analysis of five pollen developmental stages isolated from plants under normal and heat stress (H) conditions; uni-nuclear (UN), early bi-cellular (EB), bi-cellular (BC), tri-cellular (TC), and mature pollen (MPG). We show that the majority of genes that are up- or down-regulated under HS are specific for each stage, except BC stage that also exhibited the highest number of differentially expressed genes (DEGs) (>4000). This emphasize a complex, stage-dependent heat stress response, possibly dependent on HSP levels. Additionally, promoter motif analysis revealed that heat shock elements (HSEs) exhibit a stage-specific pattern of enrichment, which peaked in MP. To explore stage-specific influences of HSP90s in pollen development, we characterized a knockdown RNAi line, under normal and stress conditions in early- and late-stage RNAi lines using stage-specific promoters pJASON (JA90R) and pLAT52 (L90R). The *hsp90* background leads to lower germination rate in both RNAi lines that is more pronounced under heat stress caused by significant alterations in heat stress control via impaired ABA signalling or ER stress response. Heat stress conditions also lead to a high percentage of nuclei shape and orientation defects in the L90R line pollen, pointing to the higher sensitivity of late stage development. We show this defect is linked to the down-regulation of DNA metabolism genes. Our complex dataset provides insight into stage-specific stress response on the level of single cell undergoing developmental changes.
