## Supplementary data S1 for "HSP90-mediated stress resilience in male gametophyte of *Arabidopsis thaliana*"

### Sheet: Supplementary data S1
	Stage	GO biological process complete	# in S. lycopersicum	# in pollen HS	expected	Fold Enrichment	+/-	raw P value	FDR
	UN	protein complex oligomerization	56	11	1.67	6.61	+	6.6e-07	0.00122
		response to hydrogen peroxide	77	11	2.29	4.8	+	1.68e-05	0.0155
		response to heat	293	27	8.71	3.1	+	2.4e-07	0.000664
		protein folding	189	17	5.62	3.02	+	5.37e-05	0.0426
		protein phosphorylation	541	37	16.09	2.3	+	4.03e-06	0.00558
		organonitrogen compound biosynthetic process	1392	17	41.39	0.41	-	1.53e-05	0.0169
	EB	photosynthetic electron transport in photosystem II	10	4	0.16	24.53	+	1.36e-05	0.00683
		photosynthesis, light harvesting in photosystem II	10	4	0.16	24.53	+	1.36e-05	0.00626
		protein complex oligomerization	56	10	0.91	10.95	+	2.19e-08	4.05e-05
		response to hydrogen peroxide	77	10	1.26	7.96	+	4.97e-07	0.00046
		protein folding	189	18	3.08	5.84	+	2.36e-09	6.53e-06
		response to heat	293	25	4.78	5.23	+	2e-11	1.11e-07
		multicellular organism development	2643	21	43.1	0.49	-	0.000135	0.0415
	BC	extracellular transport	4	4	0.57	6.96	+	0.000425	0.0195
		mitochondrial transcription	4	4	0.57	6.96	+	0.000425	0.0193
		snRNA modification	4	4	0.57	6.96	+	0.000425	0.0192
		U5 snRNA 3'-end processing	4	4	0.57	6.96	+	0.000425	0.019
		U1 snRNA 3'-end processing	4	4	0.57	6.96	+	0.000425	0.0189
		male meiosis cytokinesis	6	5	0.86	5.8	+	0.000323	0.016
		box C/D snoRNP assembly	6	5	0.86	5.8	+	0.000323	0.0158
		U4 snRNA 3'-end processing	11	9	1.58	5.7	+	1.08e-06	0.000127
		TRAMP-dependent tRNA surveillance pathway	10	8	1.44	5.57	+	6.18e-06	0.000527
		'de novo' IMP biosynthetic process	14	11	2.01	5.47	+	1.27e-07	1.67e-05
		nuclear mRNA surveillance	9	7	1.29	5.41	+	3.46e-05	0.00246
		peptidyl-arginine methylation, to asymmetrical-dimethyl arginine	8	6	1.15	5.22	+	0.000189	0.0104
		exonucleolytic trimming to generate mature 3'-end of 5.8S rRNA from tricistronic rRNA transcript (SSU-rRNA, 5.8S rRNA, LSU-rRNA)	11	8	1.58	5.06	+	1.98e-05	0.00152
		ribosomal large subunit export from nucleus	7	5	1.01	4.97	+	0.000994	0.0378
		mitochondrial RNA 3'-end processing	7	5	1.01	4.97	+	0.000994	0.0375
		poly(A)-dependent snoRNA 3'-end processing	10	7	1.44	4.87	+	0.000101	0.00636
		maturation of LSU-rRNA from tricistronic rRNA transcript (SSU-rRNA, 5.8S rRNA, LSU-rRNA)	19	13	2.73	4.76	+	1.26e-07	1.75e-05
		nuclear polyadenylation-dependent rRNA catabolic process	12	8	1.72	4.64	+	5.18e-05	0.00355
		nucleolar large rRNA transcription by RNA polymerase I	10	6	1.44	4.18	+	0.00109	0.0406
		cytidine to uridine editing	22	13	3.16	4.11	+	1.51e-06	0.000152
		rRNA pseudouridine synthesis	12	7	1.72	4.06	+	0.000511	0.0215
		maturation of SSU-rRNA from tricistronic rRNA transcript (SSU-rRNA, 5.8S rRNA, LSU-rRNA)	37	20	5.32	3.76	+	1.79e-08	2.91e-06
		spliceosomal snRNP assembly	26	14	3.74	3.75	+	2.72e-06	0.000269
		tRNA methylation	28	14	4.02	3.48	+	8.5e-06	0.000693
		rRNA base methylation	21	10	3.02	3.31	+	0.000285	0.0143
		chloroplast rRNA processing	24	11	3.45	3.19	+	0.000215	0.0116
		mitochondrial mRNA modification	31	14	4.45	3.14	+	3.67e-05	0.00258
		recognition of pollen	51	22	7.33	3	+	6.15e-07	7.58e-05
		protein palmitoylation	26	11	3.74	2.95	+	0.000505	0.0214
		chloroplast RNA processing	27	11	3.88	2.84	+	0.000743	0.0294
		protein refolding	36	14	5.17	2.71	+	0.000259	0.0132
		cytokinesis by cell plate formation	69	24	9.91	2.42	+	1.77e-05	0.00138
		ribosome assembly	64	22	9.19	2.39	+	4.8e-05	0.00333
		microtubule-based movement	57	18	8.19	2.2	+	0.000879	0.0338
		cytoplasmic translation	77	24	11.06	2.17	+	0.000221	0.0118
		regulation of mitotic cell cycle	71	22	10.2	2.16	+	0.000287	0.0143
		regulation of cell cycle phase transition	71	21	10.2	2.06	+	0.000947	0.0362
		response to heat	293	66	42.09	1.57	+	0.000152	0.00886
		oxoacid metabolic process	951	100	136.62	0.73	-	0.000409	0.019
		external encapsulating structure organization	360	30	51.72	0.58	-	0.000629	0.0253
		pollen tube development	224	15	32.18	0.47	-	0.00052	0.0217
		sulfur compound metabolic process	346	22	49.71	0.44	-	4.37e-06	0.000397
		Golgi vesicle transport	190	10	27.29	0.37	-	0.000102	0.0061
		carbohydrate derivative catabolic process	144	7	20.69	0.34	-	0.000464	0.0203
		amine metabolic process	117	5	16.81	0.3	-	0.0008	0.0312
		phosphatidylinositol metabolic process	90	1	12.93	0.08	-	2.73e-05	0.00202
		pectin catabolic process	98	1	14.08	0.07	-	7.9e-06	0.000663
	TC	photosynthesis, light harvesting in photosystem I	23	6	0.62	9.71	+	2.51e-05	0.00516
		protein complex oligomerization	56	12	1.5	7.98	+	2.44e-08	7.52e-06
		response to hydrogen peroxide	77	16	2.07	7.74	+	1.86e-10	7.94e-08
		heat acclimation	62	11	1.67	6.61	+	7.12e-07	0.000165
		cellular response to hypoxia	237	39	6.37	6.13	+	1.01e-19	9.33e-17
		response to high light intensity	68	9	1.83	4.93	+	8.29e-05	0.0148
		protein folding	189	25	5.08	4.92	+	5.67e-11	2.86e-08
		cellular response to heat	82	10	2.2	4.54	+	6.89e-05	0.0127
		response to cold	428	34	11.5	2.96	+	2.24e-08	7.32e-06
		response to salt stress	486	30	13.05	2.3	+	2.63e-05	0.00521
		nucleobase-containing compound biosynthetic process	1336	15	35.89	0.42	-	8.36e-05	0.0145
		RNA metabolic process	1452	16	39	0.41	-	2.67e-05	0.00511
	MP	protein refolding	36	17	0.58	29.22	+	1.67e-21	1.85e-18
		chaperone-mediated protein complex assembly	12	5	0.19	25.78	+	7.77e-07	0.0001
		chaperone cofactor-dependent protein refolding	48	12	0.78	15.47	+	1.13e-11	3.47e-09
		endoplasmic reticulum unfolded protein response	29	7	0.47	14.94	+	3.15e-07	4.72e-05
		protein complex oligomerization	56	13	0.9	14.37	+	4.33e-12	2e-09
		heat acclimation	62	13	1	12.97	+	1.74e-11	4.83e-09
		ERAD pathway	59	12	0.95	12.59	+	1.54e-10	3.42e-08
		response to hydrogen peroxide	77	13	1.24	10.45	+	3.1e-10	6.6e-08
		cellular response to heat	82	10	1.33	7.55	+	8.32e-07	0.000105
		cellular response to hypoxia	237	23	3.83	6.01	+	7.89e-12	3.12e-09
		endoplasmic reticulum to Golgi vesicle-mediated transport	98	8	1.58	5.05	+	0.000193	0.0191
		response to salt stress	486	25	7.85	3.18	+	4.5e-07	6.4e-05
